# Proteomic adaptations in the kidney reveal orchestration of local and secreted antimicrobial peptides in human pyelonephritis

**DOI:** 10.1101/2023.09.14.557715

**Authors:** Lars Borgards, Bente Siebels, Hannah Voss, Christoph Krisp, Jessica Schmitz, Lisa Schwarz, Devon Siemes, Philippa Spangenberg, Jan H Bräsen, Sibylle von Vietinghoff, Hartmut Schlüter, Florian Wagenlehner, Daniel R. Engel, Olga Shevchuk

## Abstract

Pyelonephritis (PN) is a frequent bacterial infection of the kidney and is often associated with severe diseases, organ loss and sepsis. Antibiotics are the cornerstone of therapy, however, increasing antibiotic resistance threatens therapy success and necessitates novel treatment strategies. Various proteins, such as antimicrobial peptides (AMPs), are key molecules of the innate immune response and insights into their regulation may help overcome multi-drug resistance and severe diseases. Using label-free liquid chromatography-tandem mass spectrometry (LC-MS/MS), several cellular, biological, and metabolic processes important for the antimicrobial response were identified, including a significant increase in previously undescribed proteins in human PN with antimicrobial function. Among others, we observed elevation of AMPs, such as calprotectin, azurocidin-1, and cathepsin G in the kidney, which we validated in the urine. Additionally, we observed a negative correlation of azurocidin-1 with plasma levels of C-reactive protein suggesting that the presence in the kidney may protect from severe diseases and systemic inflammation. This study represents the first renal proteomic dataset of human PN, enabling novel insights into the expression of AMPs in the context of PN.

**Lay Summary:** Growing antimicrobial resistance necessitates a better understanding of the expression of proteins that are critical for the immune response. Using mass spectrometry we identified AMPs in the kidney and urine of PN patients. Elevated levels of the AMP azurocidin-1 was associated with reduced systemic inflammation, indicated by lower C-reactive protein. Overall, this study identified expression of previously undescribed AMPs in the context of human PN. These proteins may play a pivotal role in protection from severe diseases and systemic inflammation.
