## Supplementary Table 1 for "Proteomic adaptations in the kidney reveal orchestration of local and secreted antimicrobial peptides in human pyelonephritis"

### Sheet: Sheet1
Table 1: Characteristics and clinical data of patients with partial kidney tissue resection or nephrectomy.
Abbreviations: C-control; PN-pyelonephritis; RCC-renal cell carcinoma; UTI-urinary tract infection
Donor ID	Sex	Age	Diagnosis	Inflammation
C1	f	65	RCC	no
C2	f	60	RCC	no
C3	f	7	RCC	no
C4	m	34	Normal kidney	no
C5	f	27	Angioleiomyolipome	no
C6	f	63	RCC	no
C7	f	82	RCC	no
C8	m	71	RCC	no
C9	f	30	Leiomyosarcome	no
C10	m	45	RCC	no
PN1	f	62	Recurrent UTI, nephrocirrhosis	yes
PN2	f	42	Recurrent UTI, dysfunctional kidney	yes
PN3	f	31	Florid, pyic tubuluinterstitial nephritis	yes
PN4	f	22	Chronic, florid pyelonephritis and nephrocirrhosis	yes
PN5	f	76	Severe chronic and florid, focally xanthogranulomatous pyelonephritis	yes
PN6	f	53	Severe chronic and partially pyic abscessing and necrotizing granulomatous pyelonephritis	yes
PN7	m	45	Chronic granulating, follicular and severe florid, pyic, and necrotizing and focally granulomatous inflammation and florid, pyic, and necrotizing pyelitis	yes
PN8	m	76	RCC, distinct chronic pyelonephritis	yes
PN9	f	64	Florid, abscessing, and necrotizing pyelonephritis	yes
PN10	f	47	Nephrocirrhosis with severe chronic, partially florid interstitial nephritis, tubulitis, and pyelonephritis	yes
