## Supplementary Table 3 for "Proteomic adaptations in the kidney reveal orchestration of local and secreted antimicrobial peptides in human pyelonephritis"

### Sheet: Clinical data
Table 3: Clinical Data of Pyelonephritis Patients and Control Urine Donors
Abbreviations: C-control; PN-pyelonephritis; PSM-peptide spectrum match; AA-number of amino acids in protein; FC-fold change; pV.fdrBH-Benjamini-Hochberg corrected p-value; snr-signal-to-noise ratio
#	Age	Sex	Feaver [°C]	ORENUC	Leukocytes (Plasma)	eGFR	C-reative protein (mg/mL)	Creatinine [mg/dL]	Uromodulin [ng/mL]	Cathepsin G [ng/mL]	Calprotectin [ng/mL]	Azurocidin-1 [pg/mL]	Leukocytes (Urine)	Bacteria
C1	31	m	nd	nd	nd	nd	nd	78.52	560.105	0	0	0	nd	nd
C2	27	m	nd	nd	nd	nd	nd	94.17	336.021	0	0	0	nd	nd
C3	33	m	nd	nd	nd	nd	nd	246.3	639.686	0	0	0	nd	nd
C4	44	m	nd	nd	nd	nd	nd	18.51	253.298	0	0	0	nd	nd
C5	27	f	nd	nd	nd	nd	nd	87.67	352.775	0	134.3	17.0667	nd	nd
C6	29	f	nd	nd	nd	nd	nd	86.51	230.262	0	172.3	0	nd	nd
C7	24	f	nd	nd	nd	nd	nd	115.04	1128.69	0	0	0	nd	nd
C8	23	f	nd	nd	nd	nd	nd	285.37	1717.17	1.38718	268.3	12.0667	nd	nd
C9	24	f	nd	nd	nd	nd	nd	17.04	1129.74	0	0	0	nd	nd
C10	27	f	nd	nd	nd	nd	nd	50.05	815.602	0	70.3	0	nd	nd
PN1	20	f	40	C/U	25	135.5	131.69	107.66	1623.98	1.93194	700.3	361.733	304	40657
PN2	39	f	40.4	O	13.7	99	175.23	104.47	1144.4	2.01563	2331.3	188.4	144	40963
PN3	31	f	yes	O	12.9	103.7	144.37	66.94	1389.42	1.66982	1690.3	152.067	nd	nd
PN4	40	f	no	O	16.5	98.5	55.45	185.08	1290.99	1.8751	2913.3	658.733	553	220
PN5	18	f	no	C	10.6	99.3	123.67	129.62	601.99	1.75193	2279.3	514.4	33748	1034
PN6	28	f	37.8	R	10.6	106.7	54.21	45.96	1047.02	1.81036	2724.3	610.067	6349	3439
PN7	27	f	38.3	C	16.8	128.4	134.92	67.76	1563.25	0.738197	744.3	75.7333	98	851
PN8	23	f	no	O	18.8	110.2	153.95	98.54	676.335	0	652.3	117.067	111	650
PN9	25	f	39	C	15.5	108.4	118.68	nd	946.492	1.36507	1995.3	675.067	745	77271
PN10	35	f	yes	O	11.1	86.8	41.34	59.21	582.094	2.02037	1709.3	513.067	2075	363
PN11	16	f	no	R	10.6	118.6	72.06	67.44	391.518	0	0	0	43	33
PN12	26	f	38.6	E	12.9	92.2	50.67	20.85	1518.22	0.141323	1414.3	0	166	28
PN13	29	f	39.4	U	8.9	90.1	166.35	33.62	1812.46	0.662403	850.3	45.0667	127	2616
PN14	26	f	38.6	E	9.3	107.5	40.22	19.75	688.901	0	0	0	411	150
PN15	34	f	no	O	15.3	101.8	20.74	9.41	591.518	1.09979	653.3	106.067	296	285
PN16	86	m	39	C	13.5	55.6	69.92	85.09	254.346	0.71609	988.3	137.067	549	50613
PN17	50	f	no	O	10.4	94.1	128.33	37.3	1538.12	0	825.3	0	31	34
PN18	50	f	no	O	10.8	94.1	32.91	64.82	392.565	1.02084	719.3	231.067	321	209
PN19	24	f	yes	O	12.7	93.7	24.75	128.77	1181.05	1.7693	2217.3	425.067	963	23
PN20	81	m	yes	E	9.6	27.8	154.15	224.84	1419.79	0.0860572	1824.3	459.067	380	39
PN21	30	f	37.8	O	17.4	154	30	31.64	543.351	1.69825	2691.3	601.733	1935	6237
PN22	31	f	no	U	20.7	61.6	99.22	81.98	569.529	2.02353	662.3	578.4	49	857
PN23	35	f	38.5	O	14.4	101.2	35.45	91.81	984.188	1.33981	407.3	142.733	207	11543
PN24	19	f	41.2	O	14.4	68.8	280.21	214.81	1770.58	0.127112	1272.3	22.4	114	234
PN25	21	f	38.3	O	17	96.2	85.57	126.66	1328.69	1.89089	1861.3	574.067	4861	296
PN26	31	f	no	O	14.9	153	13.66	48.65	706.702	1.40297	996.3	639.733	5143	1414
PN27	63	m	39.2	C	11	72.1	171.12	46.77	610.366	0.892942	120.3	215.4	280	235
PN28	42	f	39	U	12.3	83.6	213.95	100.3	0	2.15143	1812.3	604.4	4716	43624
PN29	69	f	38.9	R	11.9	168.2	72.54	124.17	1076.34	1.60351	1547.3	356.067	970	78694
PN30	81	m	no	U	13.8	137.4	187.16	132.9	1334.97	2.38986	2511.3	475.067	708	4579
